# Ticks Home in on Body Heat: A New Understanding of Ectoparasite Host-Seeking and Repellent Action

**DOI:** 10.1101/564179

**Authors:** Ann L. Carr, Vincent L. Salgado

## Abstract

Ticks are second only to mosquitoes as vectors of disease to humans and animals. Commercial insect repellents reduce or prevent potentially infectious tick bites by disrupting tick host-seeking behavior. Tick host-seeking is mainly ascribed to the Haller’s organ, a complex sensory structure on the tick foreleg that detects odors, carbon dioxide and heat ^4–7^, but these host-seeking mechanisms and the mechanism of their disruption by repellents are not well understood^1,2^. There is anecdotal evidence that ticks and other ectoparasites are attracted to heat, but it has never been demonstrated that they use radiant heat to detect hosts at a distance. In fact, previous attempts to do this have concluded that radiant heat is not used by ticks. Here we show that *Amblyomma americanum* and *Dermacentor variabilis* ticks can sense and home in on a human from several meters away, guided by radiant heat sensed by the Haller’s organ, and specifically the capsule, a covered spherical pit organ. An aperture in the capsule cover confers directionality and highly reflective interior surfaces of the capsule provide high sensitivity. Low concentrations of the insect repellents DEET, picaridin, 2-undecanone, citronellal and nootkatone eliminate thermotaxis without affecting olfactory-stimulated host-seeking behavior. Our results demonstrate that the tick Haller’s organ capsule is a radiant heat sensor used in host-finding and that repellents disrupt this sense at concentrations that do not disrupt olfaction. We anticipate this discovery to significantly aid insect repellent research and development of innovative strategies for protection against ectoparasites and vector-borne disease.
