## Supplementary material for "Ticks Home in on Body Heat: A New Understanding of Ectoparasite Host-Seeking and Repellent Action": Table S1

### Sheet: Choice Analysis
										warm-cold difference
Trial Type	Sp.	Sex	Temp	choice	# ticks	lsmean	S.D.	LCL	UCL	diffce.	SE	Z.ratio	p_value
temp - final choice	A. a.	F	22	cold	7	0.146	0.051	0.046	0.246
temp - final choice	A. a.	F	22	warm	5	0.104	0.044	0.018	0.191	-0.042	0.067	-0.618	0.81
temp - final choice	A. a.	F	22	neither	36	0.75	0.062	0.628	0.872
temp - final choice	A. a.	F	30	cold	12	0.25	0.062	0.128	0.372
temp - final choice	A. a.	F	30	warm	14	0.292	0.066	0.163	0.42	0.042	0.091	0.46	0.89
temp - final choice	A. a.	F	30	neither	22	0.458	0.072	0.317	0.599
temp - final choice	A. a.	F	37	cold	1	0.021	0.021	0	0.061
temp - final choice	A. a.	F	37	warm	40	0.833	0.054	0.728	0.939	0.812	0.058	14.104	<0.001
temp - final choice	A. a.	F	37	neither	7	0.146	0.051	0.046	0.246
temp - final choice	A. a.	F	40	cold	1	0.021	0.021	0	0.061
temp - final choice	A. a.	F	40	warm	37	0.771	0.061	0.652	0.89	0.75	0.064	11.706	<0.001
temp - final choice	A. a.	F	40	neither	10	0.208	0.059	0.093	0.323
temp - final choice	A. a.	F	44	cold	1	0.021	0.021	0	0.061
temp - final choice	A. a.	F	44	warm	37	0.771	0.061	0.652	0.89	0.75	0.064	11.706	<0.001
temp - final choice	A. a.	F	44	neither	10	0.208	0.059	0.093	0.323
temp - final choice	A. a.	F	50	cold	1	0.021	0.021	0	0.061
temp - final choice	A. a.	F	50	warm	23	0.479	0.072	0.338	0.62	0.458	0.075	6.112	<0.001
temp - final choice	A. a.	F	50	neither	24	0.5	0.072	0.359	0.641
temp - final choice	A. a.	M	22	cold	7	0.146	0.051	0.046	0.246
temp - final choice	A. a.	M	22	warm	8	0.167	0.054	0.061	0.272	0.021	0.074	0.281	0.957
temp - final choice	A. a.	M	22	neither	33	0.687	0.067	0.556	0.819
temp - final choice	A. a.	M	30	cold	9	0.188	0.056	0.077	0.298
temp - final choice	A. a.	M	30	warm	23	0.333	0.068	0.2	0.467	0.146	0.088	1.651	0.224
temp - final choice	A. a.	M	30	neither	16	0.479	0.072	0.338	0.62
temp - final choice	A. a.	M	37	cold	2	0.042	0.029	0	0.098
temp - final choice	A. a.	M	37	warm	31	0.646	0.069	0.511	0.781	0.604	0.075	8.076	<0.001
temp - final choice	A. a.	M	37	neither	15	0.312	0.067	0.181	0.444
temp - final choice	A. a.	M	44	cold	0	0	0	0	0
temp - final choice	A. a.	M	44	warm	19	0.396	0.071	0.257	0.534	0.396	NA	NA	NA
temp - final choice	A. a.	M	44	neither	29	0.604	0.071	0.466	0.743
temp - final choice	A. a.	M	50	cold	0	0	0	0	0
temp - final choice	A. a.	M	50	warm	19	0.396	0.071	0.257	0.534	0.396	NA	NA	NA
temp - final choice	A. a.	M	50	neither	29	0.604	0.071	0.466	0.743
temp - final choice	D. v.	F	22	cold	3	0.063	0.035	0	0.131
temp - final choice	D. v.	F	22	warm	5	0.104	0.044	0.018	0.191	0.042	0.056	0.741	0.739
temp - final choice	D. v.	F	22	neither	40	0.833	0.054	0.728	0.939
temp - final choice	D. v.	F	30	cold	10	0.208	0.059	0.093	0.323
temp - final choice	D. v.	F	30	warm	16	0.333	0.068	0.2	0.467	0.125	0.09	1.392	0.345
temp - final choice	D. v.	F	30	neither	22	0.458	0.072	0.317	0.599
temp - final choice	D. v.	F	37	cold	1	0.022	0.022	0	0.064
temp - final choice	D. v.	F	37	warm	12	0.261	0.065	0.134	0.388	0.239	0.068	3.505	0.001
temp - final choice	D. v.	F	37	neither	33	0.717	0.066	0.587	0.848
temp - final choice	D. v.	F	40	cold	0	0	0	0	0
temp - final choice	D. v.	F	40	warm	28	0.583	0.071	0.444	0.723	0.583	NA	NA	NA
temp - final choice	D. v.	F	40	neither	20	0.417	0.071	0.277	0.556
temp - final choice	D. v.	F	44	cold	3	0.063	0.035	0	0.131
temp - final choice	D. v.	F	44	warm	32	0.667	0.068	0.533	0.8	0.604	0.076	7.889	<0.001
temp - final choice	D. v.	F	44	neither	13	0.271	0.064	0.145	0.397
temp - final choice	D. v.	F	50	cold	3	0.063	0.035	0	0.131
temp - final choice	D. v.	F	50	warm	23	0.479	0.072	0.338	0.62	0.417	0.08	5.2	<0.001
temp - final choice	D. v.	F	50	neither	22	0.458	0.072	0.317	0.599
temp - final choice	D. v.	M	22	cold	10	0.208	0.059	0.093	0.323
temp - final choice	D. v.	M	22	warm	12	0.25	0.062	0.128	0.372	0.042	0.086	0.486	0.878
temp - final choice	D. v.	M	22	neither	26	0.542	0.072	0.401	0.683
temp - final choice	D. v.	M	30	cold	7	0.175	0.06	0.057	0.293
temp - final choice	D. v.	M	30	warm	7	0.175	0.06	0.057	0.293	0	0.085	0	1
temp - final choice	D. v.	M	30	neither	26	0.65	0.075	0.502	0.798
temp - final choice	D. v.	M	37	cold	0	0	0	0	0
temp - final choice	D. v.	M	37	warm	13	0.271	0.064	0.145	0.397	0.271	NA	NA	NA
temp - final choice	D. v.	M	37	neither	35	0.729	0.064	0.603	0.855
temp - final choice	D. v.	M	40	cold	1	0.021	0.021	0	0.061
temp - final choice	D. v.	M	40	warm	39	0.812	0.056	0.702	0.923	0.792	0.06	13.197	<0.001
temp - final choice	D. v.	M	40	neither	8	0.167	0.054	0.061	0.272
temp - final choice	D. v.	M	50	cold	3	0.063	0.035	0	0.131
temp - final choice	D. v.	M	50	warm	24	0.5	0.072	0.359	0.641	0.437	0.08	5.456	<0.001
temp - final choice	D. v.	M	50	neither	21	0.438	0.072	0.297	0.578
temp - initial choice	A. a.	F	22	cold	12	0.25	0.062	0.128	0.272	0	0.088	0	1
temp - initial choice	A. a.	F	22	warm	12	0.25	0.062	0.128	0.372
temp - initial choice	A. a.	F	22	neither	24	0.5	0.072	0.359	0.641
temp - initial choice	A. a.	F	30	cold	14	0.292	0.066	0.163	0.42	0.021	0.094	0.222	0.973
temp - initial choice	A. a.	F	30	warm	15	0.313	0.067	0.181	0.444
temp - initial choice	A. a.	F	30	neither	19	0.396	0.071	0.257	0.534
temp - initial choice	A. a.	F	37	cold	6	0.125	0.048	0.031	0.219	0.667	0.076	8.819	<0.001
temp - initial choice	A. a.	F	37	warm	38	0.792	0.059	0.677	0.907
temp - initial choice	A. a.	F	37	neither	4	0.083	0.04	0.005	0.162
temp - initial choice	A. a.	F	40	cold	5	0.104	0.044	0.018	0.191	0.667	0.075	8.89	<0.001
temp - initial choice	A. a.	F	40	warm	37	0.771	0.061	0.652	0.89
temp - initial choice	A. a.	F	40	neither	6	0.125	0.048	0.031	0.219
temp - initial choice	A. a.	F	44	cold	10	0.208	0.059	0.093	0.323	0.479	0.089	5.387	<0.001
temp - initial choice	A. a.	F	44	warm	33	0.687	0.067	0.556	0.819
temp - initial choice	A. a.	F	44	neither	5	0.104	0.044	0.018	0.191
temp - initial choice	A. a.	F	50	cold	12	0.25	0.062	0.128	0.372	0.271	0.095	2.838	0.013
temp - initial choice	A. a.	F	50	warm	25	0.521	0.072	0.38	0.662
temp - initial choice	A. a.	F	50	neither	11	0.229	0.061	0.11	0.348
temp - initial choice	A. a.	M	22	cold	15	0.313	0.067	0.181	0.444	-0.042	0.093	-0.45	0.895
temp - initial choice	A. a.	M	22	warm	13	0.271	0.064	0.145	0.397
temp - initial choice	A. a.	M	22	neither	20	0.417	0.071	0.277	0.556
temp - initial choice	A. a.	M	30	cold	19	0.396	0.071	0.257	0.534	0.021	0.1	0.208	0.976
temp - initial choice	A. a.	M	30	warm	20	0.417	0.071	0.277	0.556
temp - initial choice	A. a.	M	30	neither	9	0.188	0.056	0.077	0.298
temp - initial choice	A. a.	M	37	cold	6	0.125	0.048	0.031	0.219	0.542	0.083	6.517	<0.001
temp - initial choice	A. a.	M	37	warm	32	0.667	0.068	0.533	0.8
temp - initial choice	A. a.	M	37	neither	10	0.208	0.059	0.093	0.323
temp - initial choice	A. a.	M	50	cold	2	0.042	0.029	0	0.098	0.375	0.077	4.844	<0.001
temp - initial choice	A. a.	M	50	warm	20	0.417	0.071	0.277	0.556
temp - initial choice	A. a.	M	50	neither	26	0.542	0.072	0.401	0.683
temp - initial choice	D. v.	F	22	cold	15	0.313	0.067	0.181	0.444	-0.104	0.089	-1.171	0.471
temp - initial choice	D. v.	F	22	warm	10	0.208	0.059	0.093	0.323
temp - initial choice	D. v.	F	22	neither	23	0.479	0.072	0.338	0.62
temp - initial choice	D. v.	F	30	cold	14	0.292	0.066	0.163	0.42	0.125	0.097	1.291	0.4
temp - initial choice	D. v.	F	30	warm	20	0.417	0.071	0.277	0.556
temp - initial choice	D. v.	F	30	neither	14	0.292	0.066	0.163	0.42
temp - initial choice	D. v.	F	37	cold	1	0.021	0.021	0	0.061	0.375	0.074	5.1	<0.001
temp - initial choice	D. v.	F	37	warm	19	0.396	0.071	0.257	0.534
temp - initial choice	D. v.	F	37	neither	28	0.583	0.071	0.444	0.723
temp - initial choice	D. v.	F	40	cold	3	0.063	0.035	0	0.131	0.646	0.074	8.689	<.001
temp - initial choice	D. v.	F	40	warm	34	0.708	0.066	0.58	0.837
temp - initial choice	D. v.	F	40	neither	11	0.229	0.061	0.11	0.348
temp - initial choice	D. v.	F	44	cold	5	0.104	0.044	0.018	0.191	0.604	0.079	7.643	<0.001
temp - initial choice	D. v.	F	44	warm	34	0.708	0.066	0.58	0.837
temp - initial choice	D. v.	F	44	neither	9	0.188	0.056	0.077	0.298	0.437	0.088	4.999	<0.001
temp - initial choice	D. v.	F	50	cold	7	0.146	0.051	0.046	0.246
temp - initial choice	D. v.	F	50	warm	28	0.583	0.071	0.444	0.723
temp - initial choice	D. v.	F	50	neither	13	0.271	0.064	0.145	0.397
temp - initial choice	D. v.	M	22	cold	18	0.375	0.07	0.238	0.512	0.042	0.1	0.418	0.908
temp - initial choice	D. v.	M	22	warm	20	0.417	0.071	0.277	0.556
temp - initial choice	D. v.	M	22	neither	10	0.208	0.059	0.093	0.323
temp - initial choice	D. v.	M	30	cold	16	0.4	0.077	0.248	0.552	-0.05	0.108	-0.462	0.889
temp - initial choice	D. v.	M	30	warm	14	0.35	0.075	0.202	0.498
temp - initial choice	D. v.	M	30	neither	10	0.25	0.068	0.116	0.384
temp - initial choice	D. v.	M	37	cold	1	0.021	0.021	0	0.061	0.479	0.075	6.384	<0.001
temp - initial choice	D. v.	M	37	warm	24	0.5	0.072	0.359	0.641
temp - initial choice	D. v.	M	37	neither	23	0.479	0.072	0.338	0.62
temp - initial choice	D. v.	M	40	cold	9	0.187	0.056	0.077	0.298	0.583	0.083	7.046	<0.001
temp - initial choice	D. v.	M	40	warm	37	0.771	0.061	0.652	0.89
temp - initial choice	D. v.	M	40	neither	2	0.042	0.029	0	0.098
temp - initial choice	D. v.	M	50	cold	9	0.188	0.056	0.077	0.298	0.417	0.09	4.614	<0.001
temp - initial choice	D. v.	M	50	warm	29	0.604	0.071	0.466	0.743
temp - initial choice	D. v.	M	50	neither	10	0.208	0.059	0.093	0.323
wax control	A. a.	F	40	cold	2	0.083	0.056	0	0.194	0.667	0.105	6.358	<0.001
wax control	A. a.	F	40	warm	18	0.75	0.088	0.577	0.923
wax control	A. a.	F	40	neither	4	0.167	0.076	0.018	0.316
wax	A. a.	F	40	cold	10	0.417	0.101	0.219	0.614	-0.042	0.141	-0.295	0.953
wax	A. a.	F	40	warm	9	0.375	0.099	0.181	0.569
wax	A. a.	F	40	neither	5	0.208	0.083	0.046	0.371
saran window	A. a.	F	40	cold	3	0.125	0.068	0	0.257	0.708	0.102	6.694	<0.001
saran window	A. a.	F	40	warm	20	0.833	0.076	0.684	0.982
saran window	A. a.	F	40	neither	1	0.042	0.041	0	0.122
foil	A. a.	F	40	cold	4	0.167	0.076	0.018	0.316	0	0.108	0	1
foil	A. a.	F	40	warm	4	0.167	0.076	0.018	0.316
foil	A. a.	F	40	neither	16	0.667	0.096	0.478	0.855
DEET Control	A. a.	F	40	cold	3	0.064	0.036	0	0.134	0.702	0.071	9.846	<0.001
DEET Control	A. a.	F	40	warm	36	0.766	0.062	0.645	0.887
DEET Control	A. a.	F	40	neither	8	0.17	0.055	0.063	0.278
10 DEET	A. a.	F	40	cold	5	0.106	0.045	0.018	0.195	0.489	0.085	5.789	<0.001
10 DEET	A. a.	F	40	warm	28	0.596	0.072	0.455	0.736
10 DEET	A. a.	F	40	neither	14	0.298	0.067	0.167	0.429
25 DEET	A. a.	F	40	cold	8	0.17	0.055	0.063	0.278	0.255	0.091	2.818	0.013
25 DEET	A. a.	F	40	warm	20	0.426	0.072	0.284	0.567
25 DEET	A. a.	F	40	neither	19	0.404	0.072	0.264	0.545
50 DEET	A. a.	F	40	cold	15	0.319	0.068	0.186	0.452	-0.043	0.094	-0.452	0.894
50 DEET	A. a.	F	40	warm	13	0.277	0.065	0.149	0.404
50 DEET	A. a.	F	40	neither	19	0.404	0.072	0.264	0.545
50 DEET R15	A. a.	F	40	cold	3	0.064	0.036	0	0.134	0.638	0.076	8.439	<0.001
50 DEET R15	A. a.	F	40	warm	33	0.702	0.067	0.571	0.833
50 DEET R15	A. a.	F	40	neither	11	0.234	0.062	0.113	0.355
50 DEET R30	A. a.	F	40	cold	2	0.043	0.029	0	0.1	0.723	0.068	10.574	<0.001
50 DEET R30	A. a.	F	40	warm	36	0.766	0.062	0.645	0.887
50 DEET R30	A. a.	F	40	neither	9	0.191	0.057	0.079	0.304
picaridin Control	A. a.	F	40	cold	2	0.042	0.029	0	0.098	0.437	0.078	5.634	<0.001
picaridin Control	A. a.	F	40	warm	23	0.479	0.072	0.338	0.62
picaridin Control	A. a.	F	40	neither	23	0.479	0.072	0.338	0.62
11 picaridin	A. a.	F	40	cold	6	0.125	0.048	0.031	0.219	0.292	0.086	3.404	0.002
11 picaridin	A. a.	F	40	warm	20	0.417	0.071	0.277	0.556
11 picaridin	A. a.	F	40	neither	22	0.458	0.072	0.317	0.599
27 picaridin	A. a.	F	40	cold	3	0.075	0.042	0	0.157	0.225	0.084	2.692	0.019
27 picaridin	A. a.	F	40	warm	12	0.3	0.072	0.158	0.442
27 picaridin	A. a.	F	40	neither	25	0.625	0.077	0.475	0.775
54 picaridin	A. a.	F	40	cold	10	0.208	0.059	0.093	0.323	0.063	0.087	0.719	0.752
54 picaridin	A. a.	F	40	warm	13	0.271	0.064	0.145	0.397
54 picaridin	A. a.	F	40	neither	25	0.521	0.072	0.38	0.662
54 picaridin R15	A. a.	F	40	cold	5	0.104	0.044	0.018	0.191	0.333	0.084	3.964	<0.001
54 picaridin R15	A. a.	F	40	warm	21	0.438	0.072	0.297	0.578
54 picaridin R15	A. a.	F	40	neither	22	0.458	0.072	0.317	0.599
2-undecanone Control	A. a.	F	40	cold	3	0.063	0.035	0	0.131	0.354	0.079	4.468	<0.001
2-undecanone Control	A. a.	F	40	warm	20	0.417	0.071	0.277	0.556
2-undecanone Control	A. a.	F	40	neither	25	0.521	0.072	0.38	0.662
8 2-undecanone	A. a.	F	40	cold	4	0.083	0.04	0.005	0.162	0.312	0.081	3.854	<0.001
8 2-undecanone	A. a.	F	40	warm	19	0.396	0.071	0.257	0.534
8 2-undecanone	A. a.	F	40	neither	25	0.521	0.072	0.38	0.662
21 2-undecanone	A. a.	F	40	cold	8	0.167	0.054	0.061	0.272	0.125	0.085	1.473	0.304
21 2-undecanone	A. a.	F	40	warm	14	0.292	0.066	0.163	0.42
21 2-undecanone	A. a.	F	40	neither	26	0.542	0.072	0.401	0.683
42 2-undecanone	A. a.	F	40	cold	7	0.146	0.051	0.046	0.246	0.042	0.076	0.549	0.847
42 2-undecanone	A. a.	F	40	warm	9	0.188	0.056	0.077	0.298
42 2-undecanone	A. a.	F	40	neither	32	0.667	0.068	0.533	0.8
42 2-undecanone R15	A. a.	F	40	cold	5	0.104	0.044	0.018	0.191	0.25	0.082	3.052	0.006
42 2-undecanone R15	A. a.	F	40	warm	17	0.354	0.069	0.219	0.489
42 2-undecanone R15	A. a.	F	40	neither	26	0.542	0.072	0.401	0.683
nootkat./citronellal CNRTL	A. a.	F	40	cold	2	0.063	0.043	0	0.146	0.719	0.085	8.487	<0.001
nootkat./citronellal CNRTL	A. a.	F	40	warm	25	0.781	0.073	0.638	0.924
nootkat./citronellal CNRTL	A. a.	F	40	neither	5	0.156	0.064	0.03	0.282
48 nootkatone	A. a.	F	40	cold	5	0.208	0.083	0.046	0.371	0.167	0.129	1.292	0.4
48 nootkatone	A. a.	F	40	warm	9	0.375	0.099	0.181	0.569
48 nootkatone	A. a.	F	40	neither	10	0.417	0.101	,219	0.614
48 nootkatone R15	A. a.	F	40	cold	2	0.25	0.153	0	0.55	0.5	0.217	2.309	0.055
48 nootkatone R15	A. a.	F	40	warm	6	0.75	0.153	0.45	1.05
48 nootkatone R15	A. a.	F	40	neither	0	0	0	0	0
43 citronellal	A. a.	F	40	cold	2	0.25	0.153	0	0.55	0.375	0.23	1.633	0.232
43 citronellal	A. a.	F	40	warm	5	0.625	0.171	0.29	0.96
43 citronellal	A. a.	F	40	neither	1	0.125	0.153	0	0.55
